# Early blood transcriptomic markers of necrotizing enterocolitis in preterm pigs

**DOI:** 10.1101/2020.09.20.305631

**Authors:** Xiaoyu Pan, Tik Muk, Shuqiang Ren, Fei Gao, Per Sangild

**Affiliations:** Comparative Pediatrics and Nutrition, Department of Veterinary and Animal Sciences, Faculty of Health and Medical Sciences, University of Copenhagen, Copenhagen, Denmark; Genome Analysis Laboratory of the Ministry of Agriculture, Agricultural Genomics Institute at Shenzhen, Chinese Academy of Agricultural Sciences, Shenzhen, China

## Abstract

Preterm infants frequently develop necrotizing enterocolitis (NEC), a severe intestinal disorder associated with high mortality. Early detection of NEC is difficult due to poor specificity and sensitivity of clinical signs. We hypothesized that early development of NEC, before clear clinical symptoms appear, might affect expression of blood genes, potentially related to early systemic immune responses. Using preterm pigs as models for preterm infants, a retrospective analysis was performed on 129 infant formula fed pigs that had NEC diagnosis at necropsy on day 5. Clinical data including growth, activity, hematology, gastric residuals, incidence of diarrhea, bloody stool and abdominal distention were retrospectively reviewed. During this early postnatal period, except that bloody stool was observed in 19% of NEC pigs and absent in healthy pigs, no other clinical outcomes showed difference between NEC and healthy pigs. Whole blood transcriptome was compared between NEC pigs (NEC, n=20) and their litter-mate healthy controls (CON, n=19) on day 5, and revealed 344 differentially expressed genes (DEGs). PubMed literature search identified 123 genes that co-occurred with at least one of 9 NEC-related keywords (NEC, colitis, necrotic, hemorrhage, epithelial apoptosis, intestinal inflammation, inflammatory bowel disease, Crohn’s disease, ulcerative colitis). Co-expression network analysis suggested PAK2 as one of the hub genes. Using whole blood and dried blood spots (DBS) from another group of preterm pigs for validation, up-regulation of PAK2 and genes that co-occurred with NEC and other keywords in PubMed literatures (AOAH, ARG2, FKBP5 and STAT3) was confirmed in severe NEC cases. Specifically, *ex vivo* stimulation of cord blood with *S*.*epidermidis* increased ARG2. Our results show that whole blood gene expressions are affected in preterm pigs at an early stage when NEC is suspicious. Expression of target genes may be used to indicate NEC severity and associated bacterial infection. Routinely collected neonatal DBS may be used to develop early biomarkers for identifying infants with severe NEC lesions, thus providing better intervention strategy.
