## Supplementary Tables for "Early blood transcriptomic markers of necrotizing enterocolitis in preterm pigs"

### Sheet: Table legends
Supplementary Table Legends
Table S1: Sequences of RT-qPCR primers
Table S2: Differentially expressed genes (DEGs) between NEC and CON groups

### Sheet: S1
Genes	Forward (5' to 3')	Reverse (5' to 3')
HPRT1	TATGGACAGGACTGAACGGC	ATCCAGCAGGTCAGCAAAGA
AOAH	CAGTCCCAGCAATGACCACT	AATGCTCGTAGGTCACGTCC
ARG2	ACAGGACAAGGTACCACAAC	AATGTTCAGGAGGGTCCACG
FKBP5	CAGAGCAGTAGAGCAACCCC	CCCCACTCGTTTGACAATCTTT
STAT3	ACATCCTTGTGTCTCCGCTG	GTATGGGGCAGCACTACCTG
PAK2	GACTGTCAGACTCAGGGAAGTG	CACCTACTCCCCACCCCAAT

### Sheet: S2
ENSID	GeneName	GeneDescription	baseMean	log2FoldChange	lfcSE	stat	pvalue	padj
ENSSSCG00000005423	ABCA1	ATP binding cassette subfamily A member 1	13.4325	1.16732	0.338609	3.44741	0.000565979	0.0551656
ENSSSCG00000012424	ABCB7	ATP binding cassette subfamily B member 7	131.979	0.325991	0.109291	2.98278	0.00285644	0.0896063
ENSSSCG00000027986	ABCB8	ATP binding cassette subfamily B member 8	98.2263	-0.350683	0.112751	-3.11024	0.00186935	0.0805965
ENSSSCG00000001835	ABHD2	abhydrolase domain containing 2	249.381	0.639647	0.200592	3.1888	0.00142864	0.075633
ENSSSCG00000023354	ACAD9	acyl-CoA dehydrogenase family member 9	30.7409	-0.657806	0.194301	-3.3855	0.000710499	0.0597575
ENSSSCG00000009916	ACADS	acyl-CoA dehydrogenase short chain	94.3228	-0.381241	0.10392	-3.66861	0.000243876	0.0394831
ENSSSCG00000024736	ACP4	acid phosphatase 4	20.0342	-0.811982	0.233476	-3.4778	0.000505548	0.0530659
ENSSSCG00000000233	ACVR1B	activin A receptor type 1B	182.2	0.923237	0.30862	2.9915	0.00277606	0.0896063
ENSSSCG00000008641	ADAM17	ADAM metallopeptidase domain 17	66.6358	0.566606	0.176424	3.21161	0.00131993	0.0750477
ENSSSCG00000015808	ADAM9	ADAM metallopeptidase domain 9	47.1005	0.524458	0.164304	3.19199	0.00141294	0.075633
ENSSSCG00000005907	ADCK5	aarF domain containing kinase 5	117.385	-0.567153	0.14291	-3.96861	7.2294e-05	0.0314772
ENSSSCG00000011896	ADPRH	ADP-ribosylarginine hydrolase	13.3823	0.81102	0.27503	2.94885	0.00318962	0.0921565
ENSSSCG00000003634	ADPRHL2	ADP-ribosylhydrolase like 2	19.7209	-0.642075	0.194319	-3.30424	0.000952347	0.0649773
ENSSSCG00000006816	AHCYL1	adenosylhomocysteinase like 1	183.294	0.450201	0.130445	3.45128	0.000557933	0.054942
ENSSSCG00000033335	AKIP1	A-kinase interacting protein 1	306.798	-0.647584	0.159275	-4.06582	4.78633e-05	0.0253994
ENSSSCG00000040608	AKR1B1	aldo-keto reductase family 1 member B	205.354	-0.624649	0.163549	-3.81934	0.000133809	0.0371724
ENSSSCG00000011194	ANKRD28	ankyrin repeat domain 28	62.8354	0.707988	0.243263	2.91038	0.00360993	0.0967509
ENSSSCG00000001534	ANKS1A	ankyrin repeat and sterile alpha motif domain containing 1A	84.8984	0.48124	0.138371	3.4779	0.000505353	0.0530659
ENSSSCG00000016657	AOAH	acyloxyacyl hydrolase	88.332	0.681663	0.181593	3.7538	0.000174173	0.0394831
ENSSSCG00000007460	ARFGEF2	ADP ribosylation factor guanine nucleotide exchange factor 2	112.803	0.344487	0.114571	3.00674	0.00264064	0.0890571
ENSSSCG00000014624	ARFIP2	ADP ribosylation factor interacting protein 2	38.9708	-0.452287	0.152221	-2.97125	0.00296593	0.0896536
ENSSSCG00000035304	ARFRP1	ADP ribosylation factor related protein 1	157.293	-0.458795	0.138731	-3.30708	0.000942733	0.0647841
ENSSSCG00000002294	ARG2	arginase 2	68.7965	0.733242	0.247964	2.95705	0.00310599	0.0910528
ENSSSCG00000014399	ARHGAP26	Rho GTPase activating protein 26	166.644	0.669686	0.203084	3.29759	0.000975192	0.0655611
ENSSSCG00000026224	ARHGAP31	Rho GTPase activating protein 31	54.6721	0.648445	0.206328	3.14278	0.00167352	0.07836
ENSSSCG00000024223	ARHGEF16	Rho guanine nucleotide exchange factor 16	91.8613	-0.593909	0.187707	-3.16403	0.00155602	0.0763434
ENSSSCG00000039889	ARL14EP	ADP ribosylation factor like GTPase 14 effector protein	46.7231	0.59146	0.185937	3.18096	0.00146786	0.075633
ENSSSCG00000015273	ATP2B4	ATPase plasma membrane Ca2+ transporting 4	222.078	0.423654	0.123849	3.42073	0.000624538	0.0582833
ENSSSCG00000011916	ATP6V1A	ATPase H+ transporting V1 subunit A	154.43	0.45244	0.119436	3.78815	0.000151772	0.0371724
ENSSSCG00000006054	ATP6V1C1	ATPase H+ transporting V1 subunit C1	130.934	0.540498	0.178013	3.03628	0.00239517	0.0847038
ENSSSCG00000031577	ATP6V1G1	ATPase H+ transporting V1 subunit G1	351.824	-0.322345	0.101435	-3.17785	0.00148374	0.075633
ENSSSCG00000038917	ATXN1L	ataxin 1 like	85.7193	0.458953	0.137056	3.34866	0.000812045	0.0597575
ENSSSCG00000015432	ATXN7L1	ataxin 7 like 1	87.8522	0.340209	0.116051	2.93154	0.00337291	0.0944811
ENSSSCG00000006828	ATXN7L2	ataxin 7 like 2	161.168	-0.450969	0.151226	-2.98208	0.00286299	0.0896063
ENSSSCG00000017362	ATXN7L3	ataxin 7 like 3	52.0313	0.507452	0.125646	4.03876	5.37349e-05	0.0270145
ENSSSCG00000023204	AXIN1	axin 1	164.288	-0.356021	0.120904	-2.94464	0.00323326	0.0925259
ENSSSCG00000023873	AZIN1	antizyme inhibitor 1	63.0966	0.668449	0.209625	3.18878	0.00142875	0.075633
ENSSSCG00000027568	BLK	BLK proto-oncogene, Src family tyrosine kinase	166.911	-0.553121	0.190354	-2.90576	0.00366366	0.097209
ENSSSCG00000013444	BTBD2	BTB domain containing 2	262.13	-0.383455	0.118391	-3.23888	0.00119999	0.0741445
ENSSSCG00000013664	C19orf66	chromosome 2 C19orf66 homolog	36.8355	-0.50851	0.169929	-2.99248	0.00276721	0.0896063
ENSSSCG00000003850	C1orf123	chromosome 6 C1orf123 homolog	26.2041	-0.538691	0.17661	-3.05018	0.00228702	0.0845994
ENSSSCG00000011550	CAMK1	calcium/calmodulin dependent protein kinase I	119.962	-0.658465	0.209054	-3.14974	0.00163418	0.0776952
ENSSSCG00000009998	CASTOR1	cytosolic arginine sensor for mTORC1 subunit 1	85.5565	-0.55158	0.141718	-3.89211	9.93766e-05	0.0323378
ENSSSCG00000008406	CCDC88A	coiled-coil domain containing 88A	83.6331	0.59956	0.163352	3.67036	0.000242208	0.0394831
ENSSSCG00000001391	CCHCR1	coiled-coil alpha-helical rod protein 1	54.3288	-0.470563	0.156897	-2.99918	0.00270709	0.0896063
ENSSSCG00000006309	CD247	CD247 molecule	636.157	-0.504461	0.158627	-3.18018	0.00147185	0.075633
ENSSSCG00000013115	CD5	CD5 molecule	370.156	-0.522691	0.16881	-3.09632	0.00195938	0.0813739
ENSSSCG00000013111	CD6	CD6 molecule	204.759	-0.485084	0.157046	-3.0888	0.00200964	0.0823866
ENSSSCG00000006381	CD84	CD84 molecule	345.79	0.460068	0.154607	2.97572	0.00292297	0.0896063
ENSSSCG00000031598	CDADC1	cytidine and dCMP deaminase domain containing 1	48.2951	0.492985	0.16763	2.94092	0.00327242	0.0930727
ENSSSCG00000010122	CDC45	cell division cycle 45	49.4497	-0.514839	0.146885	-3.50506	0.00045651	0.0506499
ENSSSCG00000010801	CDC73	cell division cycle 73	62.5084	0.46216	0.140228	3.29578	0.000981494	0.0655611
ENSSSCG00000024257	CEMIP2	cell migration inducing hyaluronidase 2	169.928	0.441786	0.145804	3.02999	0.00244561	0.0847038
ENSSSCG00000038763	CERK	ceramide kinase	335.352	-0.474639	0.128502	-3.69363	0.000221076	0.0394831
ENSSSCG00000005933	CHRAC1	chromatin accessibility complex subunit 1	88.0919	-0.313956	0.103185	-3.04265	0.00234506	0.0845994
ENSSSCG00000003396	CLSTN1	calsyntenin 1	159.298	-0.347827	0.0968257	-3.5923	0.000327769	0.0453746
ENSSSCG00000009668	CLU	clusterin	5683.72	-0.751969	0.210731	-3.56838	0.000359195	0.0463653
ENSSSCG00000007955	CLUAP1	clusterin associated protein 1	58.9232	-0.496381	0.146163	-3.39608	0.000683572	0.0597575
ENSSSCG00000001579	CMTR1	cap methyltransferase 1	41.866	0.441289	0.150126	2.93946	0.00328782	0.0931907
ENSSSCG00000014009	CNOT6	CCR4-NOT transcription complex subunit 6	16.2612	0.84063	0.268995	3.12507	0.00177761	0.079495
ENSSSCG00000014081	COL4A3BP	collagen type IV alpha 3 binding protein	27.5027	0.739966	0.238392	3.10399	0.00190929	0.0808046
ENSSSCG00000013293	COMMD9	COMM domain containing 9	49.7112	-0.516384	0.160703	-3.21327	0.00131232	0.0750477
ENSSSCG00000016553	COPG2	coatomer protein complex subunit gamma 2	90.0954	0.445977	0.144942	3.07694	0.00209139	0.0832374
ENSSSCG00000010861	COQ8A	coenzyme Q8A	87.6302	-0.36767	0.113763	-3.2319	0.00122969	0.0741445
ENSSSCG00000026331	COQ8B	coenzyme Q8B	86.6049	-0.50667	0.153591	-3.29884	0.000970865	0.0655611
ENSSSCG00000012920	CORO1B	coronin 1B	311.933	-0.500575	0.155719	-3.2146	0.00130625	0.0750477
ENSSSCG00000017799	CPD	carboxypeptidase D	370.231	0.657975	0.228138	2.88411	0.00392516	0.0998435
ENSSSCG00000006135	CPNE3	copine 3	131.446	0.380364	0.120008	3.16949	0.00152707	0.0763434
ENSSSCG00000020976	CSRP1	cysteine and glycine rich protein 1	693.866	-0.52798	0.180053	-2.93236	0.00336397	0.0944811
ENSSSCG00000033920	CTU2	cytosolic thiouridylase subunit 2	101.094	-0.439199	0.116457	-3.77133	0.000162382	0.0387767
ENSSSCG00000040706	DBN1	drebrin 1	66.4355	-0.707469	0.242711	-2.91486	0.00355848	0.0965641
ENSSSCG00000011049	DCLRE1C	DNA cross-link repair 1C	50.2354	0.606834	0.18821	3.22424	0.00126306	0.0741445
ENSSSCG00000016745	DDX56	DEAD-box helicase 56	58.0002	-0.469116	0.129471	-3.62333	0.000290837	0.0440557
ENSSSCG00000026806	DHX9	DExH-box helicase 9	742.238	0.326325	0.106848	3.05411	0.00225726	0.0845994
ENSSSCG00000012474	DIAPH2	diaphanous related formin 2	47.2369	0.770852	0.259168	2.97434	0.00293622	0.0896063
ENSSSCG00000022874	DNAJA3	DnaJ heat shock protein family (Hsp40) member A3	74.3164	-0.364556	0.108703	-3.35369	0.000797426	0.0597575
ENSSSCG00000031602	DNAJC5	DnaJ heat shock protein family (Hsp40) member C5	511.828	-0.480476	0.137216	-3.5016	0.000462482	0.0506499
ENSSSCG00000000093	DNAL4	dynein axonemal light chain 4	20.1589	-0.445206	0.149354	-2.98088	0.00287422	0.0896063
ENSSSCG00000009612	DOK2	docking protein 2	306.968	-0.519357	0.114061	-4.55334	5.28015e-06	0.012609
ENSSSCG00000008568	DRC1	dynein regulatory complex subunit 1	274.468	-0.621575	0.202431	-3.07055	0.00213663	0.0839881
ENSSSCG00000036328	DRG2	developmentally regulated GTP binding protein 2	96.9165	-0.490764	0.136172	-3.60399	0.000313368	0.0441779
ENSSSCG00000034147	DTYMK	deoxythymidylate kinase	21.4722	-0.72835	0.19758	-3.68635	0.000227497	0.0394831
ENSSSCG00000015948	DYNC1I2	dynein cytoplasmic 1 intermediate chain 2	72.9831	0.393787	0.129865	3.03227	0.00242718	0.0847038
ENSSSCG00000037510	DYNLRB1	dynein light chain roadblock-type 1	386.918	-0.471977	0.158438	-2.97894	0.00289243	0.0896063
ENSSSCG00000028943	ECH1	enoyl-CoA hydratase 1	37.9501	-0.429243	0.141457	-3.03444	0.00240981	0.0847038
ENSSSCG00000015566	EDEM3	ER degradation enhancing alpha-mannosidase like protein 3	83.9581	0.581573	0.142651	4.0769	4.56402e-05	0.0253994
ENSSSCG00000017346	EFTUD2	elongation factor Tu GTP binding domain containing 2	258.696	-0.29372	0.0976279	-3.00857	0.00262482	0.0889089
ENSSSCG00000001434	EGFL8	EGF like domain multiple 8	87.7982	-0.649073	0.193225	-3.35916	0.000781804	0.0597575
ENSSSCG00000027334	EIF1AD	eukaryotic translation initiation factor 1A domain containing	63.0256	0.327478	0.105561	3.10228	0.00192038	0.0808046
ENSSSCG00000039390	EIF3B	eukaryotic translation initiation factor 3 subunit B	391.399	-0.312207	0.105501	-2.95929	0.00308349	0.0909784
ENSSSCG00000010497	ENTPD1	ectonucleoside triphosphate diphosphohydrolase 1	90.5874	0.80786	0.258027	3.13091	0.00174264	0.079495
ENSSSCG00000021072	EPG5	ectopic P-granules autophagy protein 5 homolog	39.4493	0.779313	0.262284	2.97125	0.00296586	0.0896536
ENSSSCG00000016473	EPHB6	EPH receptor B6	105.609	-0.610352	0.195684	-3.11906	0.00181427	0.079495
ENSSSCG00000000600	EPS8	epidermal growth factor receptor pathway substrate 8	21.5629	1.04805	0.300904	3.483	0.000495819	0.0530659
ENSSSCG00000006850	FAM102B	family with sequence similarity 102 member B	35.667	0.669085	0.163435	4.09389	4.24202e-05	0.0253994
ENSSSCG00000007200	FAM110A	family with sequence similarity 110 member A	31.7626	-0.516943	0.166234	-3.10974	0.00187253	0.0805965
ENSSSCG00000031074	FAM110D	family with sequence similarity 110 member D	15.5386	-0.939288	0.276123	-3.4017	0.000669689	0.0597575
ENSSSCG00000015567	FAM129A	family with sequence similarity 129 member A	567.198	0.891527	0.260783	3.41865	0.000629317	0.0582833
ENSSSCG00000015802	FAM149A	family with sequence similarity 149 member A	192.061	-0.60149	0.17073	-3.52305	0.000426612	0.0503086
ENSSSCG00000009614	FAM160B2	family with sequence similarity 160 member B2	79.6644	-0.503714	0.127175	-3.9608	7.46994e-05	0.0314772
ENSSSCG00000000541	FAR2	fatty acyl-CoA reductase 2	43.9641	1.09119	0.366754	2.97528	0.00292725	0.0896063
ENSSSCG00000029485	FBXO11	F-box protein 11	70.1549	0.674941	0.21899	3.08207	0.00205566	0.083202
ENSSSCG00000013885	FCHO1	FCH domain only 1	264.526	-0.318629	0.0969239	-3.28741	0.00101114	0.0661535
ENSSSCG00000013041	FERMT3	fermitin family member 3	2204.08	-0.434794	0.14494	-2.99982	0.00270139	0.0896063
ENSSSCG00000000530	FGD4	FYVE, RhoGEF and PH domain containing 4	35.4168	0.92779	0.29113	3.18685	0.00143829	0.075633
ENSSSCG00000001549	FKBP5	FK506 binding protein 5	368.961	0.563729	0.192572	2.92736	0.00341848	0.0949452
ENSSSCG00000003167	FLT3LG	ribosomal protein L13a	108.919	-0.455612	0.142948	-3.18726	0.00143626	0.075633
ENSSSCG00000017134	FN3KRP	fructosamine 3 kinase related protein	116.97	-0.569999	0.162675	-3.50392	0.000458472	0.0506499
ENSSSCG00000029593	FOXN2	forkhead box N2	200.803	0.498382	0.164219	3.03486	0.00240651	0.0847038
ENSSSCG00000000493	FRS2	fibroblast growth factor receptor substrate 2	26.4029	0.563583	0.192527	2.92729	0.0034193	0.0949452
ENSSSCG00000039056	GAS7	growth arrest specific 7	345.894	0.750426	0.251206	2.98729	0.0028146	0.0896063
ENSSSCG00000005737	GFI1B	growth factor independent 1B transcriptional repressor	48.6638	-0.563661	0.153062	-3.68256	0.000230906	0.0394831
ENSSSCG00000017407	GHDC	GH3 domain containing	84.6411	-0.501295	0.143259	-3.49922	0.000466624	0.0506499
ENSSSCG00000032842	GIPC1	GIPC PDZ domain containing family member 1	49.341	-0.550117	0.164414	-3.34592	0.000820114	0.0597575
ENSSSCG00000036190	GIPC3	GIPC PDZ domain containing family member 3	103.827	-0.483898	0.162525	-2.97737	0.00290733	0.0896063
ENSSSCG00000001064	GMPR	guanosine monophosphate reductase	135.236	-0.555025	0.190682	-2.91074	0.00360572	0.0967509
ENSSSCG00000006824	GNAI3	G protein subunit alpha i3	285.995	0.289548	0.0935579	3.09486	0.00196909	0.0814231
ENSSSCG00000015324	GNG11	G protein subunit gamma 11	864.108	-0.601641	0.192803	-3.12049	0.00180548	0.079495
ENSSSCG00000033949	GNG7	G protein subunit gamma 7	28.7365	-0.654071	0.195562	-3.34457	0.000824092	0.0597575
ENSSSCG00000010955	GOLM1	golgi membrane protein 1	937.343	-0.532429	0.183353	-2.90384	0.00368613	0.0972489
ENSSSCG00000012229	GP91-PHOX	NADPH oxidase heavy chain subunit	177.647	0.773196	0.254847	3.03397	0.00241361	0.0847038
ENSSSCG00000015144	GRAMD1B	GRAM domain containing 1B	22.5641	-0.66736	0.229624	-2.90631	0.00365715	0.097209
ENSSSCG00000000080	GRAP2	GRB2 related adaptor protein 2	385.691	-0.57324	0.128928	-4.44619	8.74054e-06	0.0139149
ENSSSCG00000011889	GSK3B	glycogen synthase kinase 3 beta	149.132	0.318282	0.109076	2.91797	0.00352315	0.0964028
ENSSSCG00000002627	GSTA4	glutathione S-transferase alpha 4	79.899	-0.499911	0.169203	-2.95451	0.00313165	0.0914692
ENSSSCG00000030271	GSTO2	glutathione S-transferase omega-2	53.9226	1.07532	0.240605	4.46921	7.85089e-06	0.0139149
ENSSSCG00000013990	GUK1	guanylate kinase 1	133.67	-0.408989	0.137894	-2.96596	0.00301738	0.0900689
ENSSSCG00000011698	GYG1	glycogenin 1	449.34	0.951487	0.312519	3.04457	0.0023301	0.0845994
ENSSSCG00000001970	HEATR5A	HEAT repeat containing 5A	49.7041	0.710455	0.211594	3.35764	0.000786108	0.0597575
ENSSSCG00000026733	HIPK2	homeodomain interacting protein kinase 2	106.804	0.554434	0.169822	3.2648	0.00109541	0.0707085
ENSSSCG00000011699	HPS3	HPS3, biogenesis of lysosomal organelles complex 2 subunit 1	36.9768	0.512503	0.174755	2.93269	0.00336037	0.0944811
ENSSSCG00000003940	HYI	hydroxypyruvate isomerase (putative)	24.2755	-0.714461	0.162226	-4.40411	1.06219e-05	0.014222
ENSSSCG00000039514	ID3	inhibitor of DNA binding 3, HLH protein	97.444	-0.67501	0.230871	-2.92375	0.00345837	0.0954751
ENSSSCG00000013753	IER2	immediate early response 2	199.641	-0.428835	0.14429	-2.97204	0.00295826	0.0896536
ENSSSCG00000017472	IGFBP4	insulin like growth factor binding protein 4	21.9455	-1.04056	0.227358	-4.57674	4.72269e-06	0.012609
ENSSSCG00000008090	IL1A	interleukin 1 alpha	15.5465	0.848387	0.275869	3.07532	0.00210274	0.0833418
ENSSSCG00000004158	IL22RA2	interleukin 22 receptor subunit alpha 2	78.7556	1.80636	0.475313	3.80035	0.00014449	0.0371724
ENSSSCG00000023272	ILK	integrin linked kinase	1461.72	-0.600632	0.147624	-4.06866	4.72836e-05	0.0253994
ENSSSCG00000001756	IREB2	iron responsive element binding protein 2	65.7438	0.601056	0.16947	3.54668	0.000390115	0.0477894
ENSSSCG00000034763	IRS2	insulin receptor substrate 2	86.9444	0.816581	0.2411	3.38689	0.000706885	0.0597575
ENSSSCG00000000257	ITGB7	integrin subunit beta 7	1344.54	-0.346571	0.114012	-3.03976	0.00236764	0.0847029
ENSSSCG00000005215	JAK2	Janus kinase 2	226.323	0.485084	0.159384	3.04348	0.00233857	0.0845994
ENSSSCG00000037975	JRK	Jrk helix-turn-helix protein	44.4734	-0.521974	0.179847	-2.90232	0.00370414	0.0972489
ENSSSCG00000001074	KDM1B	lysine demethylase 1B	115.272	0.570099	0.142809	3.99205	6.55045e-05	0.031285
ENSSSCG00000026449	KDM4A	lysine demethylase 4A	301.77	0.325085	0.112182	2.89784	0.00375744	0.0983317
ENSSSCG00000003401	KIF1B	kinesin family member 1B	92.1778	0.534486	0.147889	3.61412	0.000301373	0.0441779
ENSSSCG00000011027	KIF5B	kinesin family member 5B	209.632	0.402959	0.128711	3.13072	0.00174376	0.079495
ENSSSCG00000026006	KLF13	Kruppel like factor 13	162.036	0.649257	0.184255	3.52369	0.00042559	0.0503086
ENSSSCG00000002652	KLHDC4	kelch domain containing 4	265.391	-0.357871	0.118071	-3.03098	0.00243759	0.0847038
ENSSSCG00000005150	KLHL9	kelch like family member 9	69.6218	0.695908	0.232589	2.99201	0.00277149	0.0896063
ENSSSCG00000007811	LAT	linker for activation of T cells	622.286	-0.453824	0.122196	-3.7139	0.000204088	0.0394831
ENSSSCG00000003608	LCK	LCK proto-oncogene, Src family tyrosine kinase	462.672	-0.419152	0.134791	-3.10964	0.00187316	0.0805965
ENSSSCG00000003269	LENG9	leukocyte receptor cluster member 9	20.4543	-0.578606	0.195305	-2.96257	0.00305079	0.0905005
ENSSSCG00000010735	LHPP	phospholysine phosphohistidine inorganic pyrophosphate phosphatase	99.8705	-0.618216	0.148472	-4.16386	3.12915e-05	0.0253994
ENSSSCG00000006496	LMNA	lamin A/C	282.924	-0.505187	0.173198	-2.91682	0.00353625	0.0964028
ENSSSCG00000002828	LPCAT2	lysophosphatidylcholine acyltransferase 2	222.481	0.637272	0.207985	3.06403	0.00218375	0.0845744
ENSSSCG00000015603	LPGAT1	lysophosphatidylglycerol acyltransferase 1	172.703	0.50841	0.174024	2.9215	0.00348354	0.0958927
ENSSSCG00000000784	LRRK2	leucine rich repeat kinase 2	428.866	0.764143	0.256616	2.97777	0.00290357	0.0896063
ENSSSCG00000012874	LTO1	LTO1, ABCE1 maturation factor	105.565	-0.419782	0.13528	-3.10305	0.00191537	0.0808046
ENSSSCG00000004244	MAN1A1	mannosidase alpha class 1A member 1	68.7579	0.59682	0.153149	3.89698	9.73981e-05	0.0323378
ENSSSCG00000004943	MAP2K1	mitogen-activated protein kinase kinase 1	67.7203	0.503104	0.15131	3.32499	0.000884223	0.0629118
ENSSSCG00000000275	MAP3K12	mitogen-activated protein kinase kinase kinase 12	68.2401	-0.519025	0.143397	-3.61949	0.00029518	0.0440557
ENSSSCG00000013020	MAP4K2	mitogen-activated protein kinase kinase kinase kinase 2	439.048	-0.304155	0.104803	-2.90217	0.00370588	0.0972489
ENSSSCG00000008164	MAP4K4	mitogen-activated protein kinase kinase kinase kinase 4	311.94	0.235546	0.078399	3.00445	0.0026606	0.089172
ENSSSCG00000004520	MAPK4	mitogen-activated protein kinase 4	17.5579	0.829148	0.24241	3.42044	0.000625196	0.0582833
ENSSSCG00000004624	MAPK6	mitogen-activated protein kinase 6	113.968	0.579924	0.179392	3.23271	0.00122621	0.0741445
ENSSSCG00000008018	MAPK8IP3	mitogen-activated protein kinase 8 interacting protein 3	66.8459	-0.442862	0.14492	-3.05591	0.00224376	0.0845994
ENSSSCG00000013895	MAST3	microtubule associated serine/threonine kinase 3	394.07	-0.306438	0.0947035	-3.23576	0.00121318	0.0741445
ENSSSCG00000013435	MBD3	methyl-CpG binding domain protein 3	158.469	-0.435599	0.127979	-3.40367	0.000664858	0.0597575
ENSSSCG00000032180	MCM7	minichromosome maintenance complex component 7	200.43	-0.227306	0.0771216	-2.94738	0.00320482	0.0922062
ENSSSCG00000034742	MECP2	methyl-CpG binding protein 2	87.5001	-0.37558	0.126514	-2.96868	0.00299083	0.0898379
ENSSSCG00000004196	MED23	mediator complex subunit 23	121.356	0.444159	0.149883	2.96337	0.00304289	0.0905005
ENSSSCG00000004419	MFSD4B	solute carrier family 16 member 10	20.9454	0.741906	0.251623	2.94848	0.00319345	0.0921565
ENSSSCG00000010756	MGMT	O-6-methylguanine-DNA methyltransferase	24.2485	-0.6406	0.209618	-3.05604	0.0022428	0.0845994
ENSSSCG00000025478	MIB1	mindbomb E3 ubiquitin protein ligase 1	87.9557	0.536785	0.179918	2.9835	0.00284974	0.0896063
ENSSSCG00000017496	MIEN1	migration and invasion enhancer 1	250.387	-0.419032	0.144004	-2.90985	0.00361601	0.0967509
ENSSSCG00000031450	MLYCD	malonyl-CoA decarboxylase	15.6275	-0.845354	0.23798	-3.55221	0.000382013	0.0477894
ENSSSCG00000036812	MPRIP	myosin phosphatase Rho interacting protein	124.615	-0.416955	0.124443	-3.35057	0.000806447	0.0597575
ENSSSCG00000007165	MRPS26	mitochondrial ribosomal protein S26	75.5093	-0.506864	0.164722	-3.07709	0.00209034	0.0832374
ENSSSCG00000008016	MRPS34	mitochondrial ribosomal protein S34	132.4	-0.474772	0.127824	-3.71425	0.000203805	0.0394831
ENSSSCG00000005975	MTSS1	MTSS1, I-BAR domain containing	239.954	0.399868	0.125589	3.18394	0.00145287	0.075633
ENSSSCG00000034905	MVD	mevalonate diphosphate decarboxylase	66.1428	-0.459754	0.137486	-3.344	0.000825795	0.0597575
ENSSSCG00000036402	MYL9	myosin light chain 9	7605.03	-0.591287	0.201065	-2.94078	0.00327391	0.0930727
ENSSSCG00000010476	MYOF	myoferlin	49.4679	0.78338	0.234082	3.34661	0.000818071	0.0597575
ENSSSCG00000012856	NAP1L4	nucleosome assembly protein 1 like 4	179.011	-0.308297	0.103136	-2.98923	0.0027968	0.0896063
ENSSSCG00000003120	NAPA	NSF attachment protein alpha	1249.48	-0.541755	0.145498	-3.72344	0.000196524	0.0394831
ENSSSCG00000022903	NAPEPLD	N-acyl phosphatidylethanolamine phospholipase D	12.4759	1.04978	0.26866	3.90744	9.32774e-05	0.0323378
ENSSSCG00000003212	NAPSA	napsin A aspartic peptidase	50.2097	-0.557625	0.178669	-3.12099	0.00180246	0.079495
ENSSSCG00000017870	NCBP3	nuclear cap binding subunit 3	19.5812	0.670495	0.199274	3.36469	0.000766292	0.0597575
ENSSSCG00000000295	NCKAP1L	NCK associated protein 1 like	906.55	0.288061	0.0978319	2.94445	0.00323531	0.0925259
ENSSSCG00000007458	NCOA3	nuclear receptor coactivator 3	301.63	0.387231	0.12549	3.08576	0.00203029	0.0828777
ENSSSCG00000018086	ND4L	NADH dehydrogenase subunit 4L	118.951	0.976972	0.320016	3.05288	0.00226657	0.0845994
ENSSSCG00000040479	NDE1	nudE neurodevelopment protein 1	49.7474	-0.392439	0.127981	-3.06639	0.00216663	0.0845744
ENSSSCG00000032081	NDUFS3	NADH:ubiquinone oxidoreductase core subunit S3	98.6249	-0.42355	0.144227	-2.93669	0.00331734	0.0937492
ENSSSCG00000001882	NEIL1	nei like DNA glycosylase 1	37.0499	-0.449729	0.141611	-3.17582	0.00149415	0.075633
ENSSSCG00000007521	NELFCD	negative elongation factor complex member C/D	275.212	-0.322053	0.0893408	-3.60477	0.000312435	0.0441779
ENSSSCG00000002755	NFAT5	nuclear factor of activated T cells 5	65.547	0.862731	0.29909	2.88452	0.00392008	0.0998435
ENSSSCG00000005022	NIN	ninein	384.575	0.731083	0.231095	3.16356	0.00155852	0.0763434
ENSSSCG00000036898	NIPA2	NIPA magnesium transporter 2	32.2132	0.485588	0.16839	2.88371	0.00393019	0.0998435
ENSSSCG00000025796	NLE1	notchless homolog 1	38.3451	-0.567696	0.184402	-3.07858	0.00207986	0.0832374
ENSSSCG00000002753	NOB1	NIN1 (RPN12) binding protein 1 homolog	77.7237	-0.360212	0.107245	-3.35877	0.000782905	0.0597575
ENSSSCG00000009610	NPM2	nucleophosmin/nucleoplasmin 2	14.0855	-1.35401	0.373738	-3.6229	0.00029132	0.0440557
ENSSSCG00000021038	NRIP1	nuclear receptor interacting protein 1	25.3754	1.00779	0.322655	3.12344	0.00178751	0.079495
ENSSSCG00000023527	NRROS	negative regulator of reactive oxygen species	232.786	-0.350949	0.111913	-3.1359	0.00171326	0.079495
ENSSSCG00000005711	NUP214	nucleoporin 214	227.161	-0.256264	0.0793144	-3.23099	0.00123363	0.0741445
ENSSSCG00000012956	PACS1	phosphofurin acidic cluster sorting protein 1	629.152	-0.325256	0.107605	-3.02268	0.00250551	0.0863994
ENSSSCG00000011843	PAK2	p21 (RAC1) activated kinase 2	343.95	0.430253	0.125781	3.42064	0.000624736	0.0582833
ENSSSCG00000017014	PANK3	pantothenate kinase 3	135.175	0.413986	0.129913	3.18664	0.00143934	0.075633
ENSSSCG00000040586	PAOX	polyamine oxidase	93.794	-0.579467	0.172277	-3.36358	0.000769375	0.0597575
ENSSSCG00000009259	PAQR3	progestin and adipoQ receptor family member 3	64.4698	0.763787	0.196507	3.88683	0.000101563	0.0323378
ENSSSCG00000000024	PARVB	parvin beta	1609.59	-0.694322	0.193984	-3.57927	0.00034456	0.0463653
ENSSSCG00000007168	PCED1A	PC-esterase domain containing 1A	41.3206	-0.559664	0.166785	-3.35559	0.000791947	0.0597575
ENSSSCG00000037319	PDCD1	programmed cell death 1	34.6091	-0.604595	0.207546	-2.91306	0.00357903	0.0967509
ENSSSCG00000032561	PDCD1LG2	programmed cell death 1 ligand 2	23.8832	0.868262	0.293967	2.9536	0.0031409	0.0914692
ENSSSCG00000015660	PFKFB2	6-phosphofructo-2-kinase/fructose-2,6-biphosphatase 2	82.5952	1.03607	0.295989	3.50036	0.000464628	0.0506499
ENSSSCG00000008773	PGM2	phosphoglucomutase 2	92.9619	0.402658	0.135578	2.96993	0.00297867	0.0897549
ENSSSCG00000010509	PIK3AP1	phosphoinositide-3-kinase adaptor protein 1	476.039	0.454399	0.144246	3.15017	0.00163176	0.0776952
ENSSSCG00000027272	PIK3CG	phosphatidylinositol-4,5-bisphosphate 3-kinase catalytic subunit gamma	254.706	0.454929	0.15229	2.98725	0.002815	0.0896063
ENSSSCG00000013034	PLCB3	phospholipase C beta 3	76.5238	-0.418588	0.137364	-3.0473	0.0023091	0.0845994
ENSSSCG00000002688	PLCG2	phospholipase C gamma 2	523.967	0.468749	0.119699	3.91606	9.00062e-05	0.0323378
ENSSSCG00000025109	PLD3	phospholipase D family member 3	567.951	-0.510615	0.1757	-2.90618	0.00365871	0.097209
ENSSSCG00000003376	PLEKHG5	pleckstrin homology and RhoGEF domain containing G5	21.9421	-0.655688	0.21011	-3.12069	0.00180428	0.079495
ENSSSCG00000022784	PLEKHO1	pleckstrin homology domain containing O1	1945.74	-0.499906	0.156576	-3.19274	0.00140932	0.075633
ENSSSCG00000032313	POGLUT1	protein O-glucosyltransferase 1	215.068	0.70511	0.225699	3.12412	0.00178339	0.079495
ENSSSCG00000010330	PPIF	peptidylprolyl isomerase F	106.653	-0.414379	0.128111	-3.23453	0.00121842	0.0741445
ENSSSCG00000014406	PRELID2	PRELI domain containing 2	31.3532	1.13396	0.265183	4.27615	1.90157e-05	0.020182
ENSSSCG00000015480	PRRC2C	proline rich coiled-coil 2C	550.514	0.514312	0.156145	3.29381	0.000988401	0.0655639
ENSSSCG00000038439	PRX	periaxin	32.6623	-0.529955	0.168192	-3.1509	0.00162769	0.0776952
ENSSSCG00000005466	PTBP3	polypyrimidine tract binding protein 3	587.701	0.355781	0.110479	3.22036	0.0012803	0.0745184
ENSSSCG00000008225	PTCD3	pentatricopeptide repeat domain 3	94.5915	-0.292644	0.0945045	-3.09661	0.00195744	0.0813739
ENSSSCG00000005533	PTGS1	prostaglandin-endoperoxide synthase 1	28.8117	-0.718032	0.2302	-3.11916	0.00181367	0.079495
ENSSSCG00000007656	PVRIG	PVR related immunoglobulin domain containing	178.074	-0.575345	0.15363	-3.74501	0.000180383	0.0394831
ENSSSCG00000017129	RAB40B	RAB40B, member RAS oncogene family	28.7697	-0.498328	0.163484	-3.04817	0.00230238	0.0845994
ENSSSCG00000009567	RASA3	RAS p21 protein activator 3	1985.29	-0.324656	0.0837852	-3.87486	0.000106685	0.0328729
ENSSSCG00000013023	RASGRP2	RAS guanyl releasing protein 2	572.981	-0.333788	0.0909535	-3.66987	0.00024267	0.0394831
ENSSSCG00000012854	RASSF7	Ras association domain family member 7	36.1495	-0.630606	0.204021	-3.09089	0.00199556	0.0821618
ENSSSCG00000007723	RCC1L	RCC1 like	41.2643	-0.58423	0.200335	-2.91627	0.00354244	0.0964028
ENSSSCG00000001866	RCN2	reticulocalbin 2	86.6574	-0.424972	0.147317	-2.88474	0.00391737	0.0998435
ENSSSCG00000014335	REEP2	receptor accessory protein 2	292.112	-0.603979	0.180233	-3.3511	0.000804903	0.0597575
ENSSSCG00000031874	REM2	RRAD and GEM like GTPase 2	28.5459	-0.747785	0.258885	-2.88848	0.00387109	0.0998435
ENSSSCG00000036396	RF01956	-	245.765	0.651293	0.208609	3.12207	0.00179585	0.079495
ENSSSCG00000014557	RIC8A	RIC8 guanine nucleotide exchange factor A	119.643	-0.44438	0.112347	-3.95541	7.64035e-05	0.0314772
ENSSSCG00000009778	RILPL2	Rab interacting lysosomal protein like 2	1198.89	-0.55486	0.181327	-3.06	0.00221336	0.0845994
ENSSSCG00000007470	RIPOR3	RIPOR family member 3	202.487	-0.655813	0.176787	-3.70961	0.000207576	0.0394831
ENSSSCG00000012979	RNASEH2C	ribonuclease H2 subunit C	100.573	-0.491681	0.164417	-2.99045	0.00278563	0.0896063
ENSSSCG00000039551	RNF126	ring finger protein 126	145.654	-0.378651	0.120222	-3.1496	0.00163492	0.0776952
ENSSSCG00000008000	RPUSD1	RNA pseudouridine synthase domain containing 1	254.794	-0.419169	0.135173	-3.10099	0.00192875	0.0808046
ENSSSCG00000011555	RPUSD3	RNA pseudouridine synthase D3	26.4071	-0.561384	0.18452	-3.0424	0.00234703	0.0845994
ENSSSCG00000002820	RSPRY1	ring finger and SPRY domain containing 1	70.0715	0.394468	0.12876	3.06359	0.00218696	0.0845744
ENSSSCG00000010319	SAMD8	sterile alpha motif domain containing 8	46.911	0.392649	0.124216	3.16103	0.00157213	0.0766174
ENSSSCG00000007097	SEC23B	Sec23 homolog B, coat complex II component	103.82	0.347916	0.120389	2.88994	0.00385318	0.0997441
ENSSSCG00000002414	SEL1L	SEL1L, ERAD E3 ligase adaptor subunit	102.935	0.411923	0.136799	3.01116	0.00260251	0.0886482
ENSSSCG00000000973	SELENOO	selenoprotein O	133.065	-0.595903	0.146471	-4.0684	4.73379e-05	0.0253994
ENSSSCG00000007800	SEPT1	septin 1	601.211	-0.373633	0.121404	-3.07761	0.00208668	0.0832374
ENSSSCG00000008986	SEPT11	septin 11	131.257	-0.500061	0.131968	-3.78926	0.000151096	0.0371724
ENSSSCG00000017818	SERPINF1	serpin family F member 1	125.572	-0.597305	0.144626	-4.12999	3.62778e-05	0.0253994
ENSSSCG00000038745	SERPINF2	serpin family F member 2	27.5359	-0.716985	0.225072	-3.18559	0.0014446	0.075633
ENSSSCG00000010589	SFXN2	sideroflexin 2	27.9277	-0.493436	0.166755	-2.95904	0.00308595	0.0909784
ENSSSCG00000010433	SGMS1	sphingomyelin synthase 1	160.292	0.659337	0.173208	3.80662	0.000140881	0.0371724
ENSSSCG00000000076	SGSM3	small G protein signaling modulator 3	196.928	-0.534295	0.178307	-2.99649	0.0027311	0.0896063
ENSSSCG00000006466	SH2D2A	SH2 domain containing 2A	98.1378	-0.494572	0.155151	-3.18768	0.00143417	0.075633
ENSSSCG00000017262	SLC16A6	solute carrier family 16 member 6	43.8932	0.856873	0.239485	3.57799	0.000346249	0.0463653
ENSSSCG00000006743	SLC22A15	solute carrier family 22 member 15	22.7509	0.849026	0.239392	3.5466	0.00039024	0.0477894
ENSSSCG00000001004	SLC22A23	solute carrier family 22 member 23	152.1	-0.538061	0.150623	-3.57224	0.000353938	0.0463653
ENSSSCG00000003353	SLC35E2B	solute carrier family 35 member E2B	74.4197	0.483615	0.154242	3.13542	0.00171605	0.079495
ENSSSCG00000022317	SLC38A10	solute carrier family 38 member 10	396.557	-0.40321	0.119869	-3.36376	0.000768879	0.0597575
ENSSSCG00000006529	SLC50A1	solute carrier family 50 member 1	13.229	-0.66581	0.217614	-3.05959	0.00221641	0.0845994
ENSSSCG00000017121	SLC6A3	solute carrier family 6 member 3	76.0219	-0.586816	0.184123	-3.18709	0.0014371	0.075633
ENSSSCG00000039573	SLPI	secretory leukocyte peptidase inhibitor	23.0124	1.0392	0.331596	3.13394	0.00172474	0.079495
ENSSSCG00000014319	SMAD5	SMAD family member 5	29.2103	0.44551	0.150207	2.96598	0.00301725	0.0900689
ENSSSCG00000009357	SMAD9	SMAD family member 9	68.8202	0.902355	0.294516	3.06386	0.00218504	0.0845744
ENSSSCG00000007962	SNRNP25	small nuclear ribonucleoprotein U11/U12 subunit 25	30.6594	-0.682869	0.22318	-3.05973	0.00221536	0.0845994
ENSSSCG00000005994	SNTB1	syntrophin beta 1	105.98	0.566603	0.163544	3.46453	0.000531154	0.0537399
ENSSSCG00000000272	SP1	Sp1 transcription factor	100.091	0.514379	0.171122	3.00591	0.00264785	0.0890571
ENSSSCG00000034364	SPECC1	sperm antigen with calponin homology and coiled-coil domains 1	215.427	-0.511834	0.161529	-3.16869	0.00153129	0.0763434
ENSSSCG00000017403	STAT3	signal transducer and activator of transcription 3	562.589	0.416854	0.131109	3.17944	0.00147559	0.075633
ENSSSCG00000016372	STK25	serine/threonine kinase 25	292.951	-0.312916	0.10816	-2.89307	0.00381491	0.0992916
ENSSSCG00000009849	SUDS3	SDS3 homolog, SIN3A corepressor complex component	147.585	0.34801	0.0707576	4.91834	8.72796e-07	0.00416848
ENSSSCG00000032106	SURF6	surfeit 6	97.7199	-0.559044	0.152913	-3.65597	0.000256211	0.0407889
ENSSSCG00000022237	SUSD3	sushi domain containing 3	177.133	-0.366035	0.107141	-3.41639	0.000634575	0.0582833
ENSSSCG00000009589	SYK	spleen associated tyrosine kinase	442.723	0.436731	0.143014	3.05375	0.00225998	0.0845994
ENSSSCG00000038453	SYNPO	synaptopodin	12.2589	1.18838	0.394741	3.01054	0.00260785	0.0886482
ENSSSCG00000003222	SYT3	synaptotagmin 3	21.9625	-0.928973	0.224501	-4.13794	3.50438e-05	0.0253994
ENSSSCG00000017790	TAOK1	TAO kinase 1	40.0567	0.656472	0.217493	3.01836	0.00254149	0.087325
ENSSSCG00000009999	TBC1D10A	TBC1 domain family member 10A	67.2714	-0.40976	0.121775	-3.36488	0.000765759	0.0597575
ENSSSCG00000012912	TBC1D10C	TBC1 domain family member 10C	535.625	-0.464242	0.133831	-3.46886	0.000522675	0.0537399
ENSSSCG00000017159	TBC1D16	TBC1 domain family member 16	26.5068	0.713632	0.218648	3.26385	0.00109911	0.0707085
ENSSSCG00000031103	TBK1	TANK binding kinase 1	43.9857	0.588981	0.157709	3.73462	0.000188001	0.0394831
ENSSSCG00000037686	TBL3	transducin beta like 3	220.264	-0.44539	0.133113	-3.34595	0.000820009	0.0597575
ENSSSCG00000034774	TBX6	T-box 6	59.7105	-0.556556	0.181253	-3.07061	0.00213624	0.0839881
ENSSSCG00000010638	TCF7L2	transcription factor 7 like 2	16.4865	0.984314	0.273189	3.60305	0.000314499	0.0441779
ENSSSCG00000008292	TET3	tet methylcytosine dioxygenase 3	62.6001	1.00786	0.306366	3.28974	0.00100282	0.0660614
ENSSSCG00000038138	TFEC	transcription factor EC	22.0129	0.95684	0.27721	3.45168	0.000557118	0.054942
ENSSSCG00000008326	TGFA	transforming growth factor alpha	68.2913	0.883304	0.254818	3.46641	0.000527457	0.0537399
ENSSSCG00000003017	TGFB1	transforming growth factor beta 1	805.078	-0.349183	0.094545	-3.6933	0.000221367	0.0394831
ENSSSCG00000012034	TIAM1	T cell lymphoma invasion and metastasis 1	110.841	0.368493	0.11951	3.08337	0.00204668	0.0831908
ENSSSCG00000012118	TLR8	toll like receptor 8	191.789	0.681259	0.228805	2.97746	0.00290646	0.0896063
ENSSSCG00000008678	TMEM129	transmembrane protein 129	131.901	-0.356003	0.11879	-2.9969	0.00272743	0.0896063
ENSSSCG00000003109	TMEM160	transmembrane protein 160	37.5772	-0.626466	0.206064	-3.04015	0.00236457	0.0847029
ENSSSCG00000033155	TMEM30A	transmembrane protein 30A	200.27	0.367915	0.105024	3.50316	0.000459767	0.0506499
ENSSSCG00000011583	TMEM40	transmembrane protein 40	186.402	-0.568863	0.180056	-3.15937	0.00158109	0.0766629
ENSSSCG00000014577	TMEM9B	TMEM9 domain family member B	351.275	-0.432689	0.139454	-3.10273	0.00191743	0.0808046
ENSSSCG00000004884	TMX3	thioredoxin related transmembrane protein 3	100.818	0.564516	0.13556	4.16432	3.12276e-05	0.0253994
ENSSSCG00000001727	TNFRSF21	TNF receptor superfamily member 21	143.611	0.925323	0.234428	3.94715	7.90885e-05	0.0314772
ENSSSCG00000009100	TNIP3	TNFAIP3 interacting protein 3	18.5949	0.962707	0.300094	3.20802	0.00133653	0.0755418
ENSSSCG00000033033	TOLLIP	toll interacting protein	170.421	-0.507455	0.160205	-3.16754	0.00153733	0.0763434
ENSSSCG00000036434	TPGS1	tubulin polyglutamylase complex subunit 1	30.2395	-0.600405	0.20631	-2.91021	0.00361182	0.0967509
ENSSSCG00000032698	TPPP	tubulin polymerization promoting protein	28.213	-0.83879	0.249112	-3.36712	0.000759568	0.0597575
ENSSSCG00000007737	TPST1	tyrosylprotein sulfotransferase 1	51.7661	0.78561	0.257384	3.05229	0.00227105	0.0845994
ENSSSCG00000032721	TRAF3IP3	TRAF3 interacting protein 3	537.285	-0.307565	0.103201	-2.98024	0.00288022	0.0896063
ENSSSCG00000013744	TRMT1	tRNA methyltransferase 1	70.8475	-0.41309	0.126952	-3.2539	0.00113832	0.0724883
ENSSSCG00000006018	TRPS1	transcriptional repressor GATA binding 1	41.286	0.642732	0.222254	2.89188	0.00382939	0.0993976
ENSSSCG00000023747	TTC19	tetratricopeptide repeat domain 19	119.008	-0.459903	0.12886	-3.569	0.000358344	0.0463653
ENSSSCG00000000190	TUBA1B	tubulin alpha 1a	926.07	-0.567411	0.112763	-5.0319	4.85642e-07	0.00416848
ENSSSCG00000007523	TUBB1	tubulin beta 1 class VI	7546.05	-0.589972	0.172402	-3.42208	0.000621447	0.0582833
ENSSSCG00000029226	UBC	ubiquitin C	510.752	-0.517552	0.155728	-3.32344	0.000889143	0.0629118
ENSSSCG00000004832	UBE3A	ubiquitin protein ligase E3A	124.382	0.341054	0.0882528	3.86451	0.000111312	0.0332268
ENSSSCG00000035992	UBL3	ubiquitin like 3	94.0191	0.348634	0.110141	3.16535	0.00154895	0.0763434
ENSSSCG00000011918	USF3	upstream transcription factor family member 3	21.8196	0.763204	0.251902	3.02976	0.00244747	0.0847038
ENSSSCG00000012273	USP11	ubiquitin specific peptidase 11	140.494	-0.309143	0.0786324	-3.9315	8.44183e-05	0.0322545
ENSSSCG00000035671	USP22	ubiquitin specific peptidase 22	257.373	-0.283628	0.0869263	-3.26285	0.00110297	0.0707085
ENSSSCG00000024623	USP25	ubiquitin specific peptidase 25	83.4009	0.458729	0.14773	3.10519	0.00190159	0.0808046
ENSSSCG00000016306	USP40	ubiquitin specific peptidase 40	74.4235	-0.370221	0.104026	-3.55893	0.000372376	0.0474258
ENSSSCG00000012251	USP9X	ubiquitin specific peptidase 9 X-linked	232.495	0.513628	0.17249	2.97772	0.00290401	0.0896063
ENSSSCG00000033135	VAMP5	vesicle associated membrane protein 5	606.739	-0.526396	0.175375	-3.00155	0.00268613	0.0896063
ENSSSCG00000014136	VCAN	X-ray repair cross complementing 4	414.781	0.774882	0.233775	3.31465	0.000917564	0.0635114
ENSSSCG00000009823	VPS29	VPS29, retromer complex component	30.1834	0.733498	0.199341	3.67961	0.000233587	0.0394831
ENSSSCG00000010357	WAPL	WAPL cohesin release factor	187.987	0.319376	0.0986683	3.23687	0.0012085	0.0741445
ENSSSCG00000000840	WASHC4	WASH complex subunit 4	143.391	0.590445	0.182887	3.22848	0.00124452	0.0741445
ENSSSCG00000017479	WIPF2	WAS/WASL interacting protein family member 2	99.1839	0.365809	0.113417	3.22536	0.00125815	0.0741445
ENSSSCG00000000753	WNK1	WNK lysine deficient protein kinase 1	178.541	0.685416	0.206482	3.31949	0.000901824	0.0631772
ENSSSCG00000017387	WNK4	WNK lysine deficient protein kinase 4	160.485	-0.485128	0.168165	-2.88484	0.00391616	0.0998435
ENSSSCG00000010620	XPNPEP1	X-prolyl aminopeptidase 1	132.739	-0.462009	0.121915	-3.7896	0.000150889	0.0371724
ENSSSCG00000003055	XRCC1	X-ray repair cross complementing 1	90.5288	-0.397764	0.106198	-3.74549	0.000180041	0.0394831
ENSSSCG00000008193	ZAP70	tyrosine-protein kinase ZAP-70	421.087	-0.535594	0.161413	-3.31816	0.000906121	0.0631772
ENSSSCG00000015014	ZC3H12C	zinc finger CCCH-type containing 12C	13.7412	0.730714	0.247122	2.9569	0.00310754	0.0910528
ENSSSCG00000012426	ZDHHC15	zinc finger DHHC-type containing 15	25.9089	0.789531	0.228	3.46286	0.000534473	0.0537399
ENSSSCG00000026744	ZDHHC20	zinc finger DHHC-type containing 20	273.085	0.493954	0.130161	3.79494	0.000147678	0.0371724
ENSSSCG00000021343	ZEB2	zinc finger E-box binding homeobox 2	295.414	0.606322	0.178694	3.39307	0.000691149	0.0597575
ENSSSCG00000028304	ZFP36L1	ZFP36 ring finger protein like 1	493.585	0.372563	0.122395	3.04394	0.00233504	0.0845994
ENSSSCG00000014121	ZFYVE16	zinc finger FYVE-type containing 16	42.8672	0.563966	0.18836	2.99409	0.00275264	0.0896063
ENSSSCG00000029375	ZNF205	zinc finger protein 205	97.5346	-0.577062	0.181273	-3.18338	0.00145565	0.075633
ENSSSCG00000021361	ZNF710	zinc finger protein 710	95.8403	0.365198	0.112414	3.24868	0.00115941	0.0733425
ENSSSCG00000025194	ZSWIM6	zinc finger SWIM-type containing 6	73.0748	0.572271	0.183992	3.11031	0.00186894	0.0805965
